# RELB Reprograms Exhausted Tumor-Infiltrating Lymphocytes for Improved Adoptive Cell Therapy

**DOI:** 10.1101/2025.10.11.681829

**Authors:** Christian D. McRoberts Amador, Rachel E. Conover, Michael C. Brown, Liliana S. Lyniv, Pamela K. Noldner, Ying Zhou, Aretha R. Gao, Sean R. McCutcheon, Scott J. Antonia, Charles A. Gersbach

## Abstract

Tumor-infiltrating lymphocytes (TILs) are a promising autologous cell therapy to treat solid tumors. TILs are manufactured by expanding and reinfusing tumor-reactive T cells from tumor biopsies. Efficacy of TIL therapies has been limited by the heterogeneity of expanded TIL products and the high prevalence of dysfunctional exhausted CD8+ T cells (T_EX_). While a subset of CD8+ TILs co-expressing CD103 and CD39 are enriched for tumor-reactive TILs across multiple cancer types, these cells are often in the T_EX_ state with low proliferative potential. To identify regulators of human TIL proliferation, we screened an open reading frame library encoding for all human transcription factors (TFs). RELB emerged as the dominant driver of human TIL expansion with a skew towards CD8+ cells. TCR diversity was maintained after multiple days of *in vitro* expansion driven by RELB. Transcriptome profiling of multiple RELB-expressing TIL subtypes revealed a shift towards a memory/costimulatory-like phenotype. Using a HER2-targeting CAR and tumor co-culture model, RELB conferred improved persistence after multiple tumor challenges *in vitro* and improved solid tumor control in mouse xenografts *in vivo*. Finally, co-culture of RELB-overexpressing TILs with patient-matched tumor organoids showed an increase in TIL product polyfunctionality, tumor reactivity, and tumor killing. Collectively these results support promoting RELB expression as a strategy for broadly enabling TIL therapy for treating solid tumors.
