## Supplemental Table 4 for "RELB Reprograms Exhausted Tumor-Infiltrating Lymphocytes for Improved Adoptive Cell Therapy"

### Sheet: NGS library primers
ID	Sequence	Description
TF_ORF_NGS_FW	AATGATACGGCGACCACCGAGATCTACACTAACTTGAAAGTATTTCGATTTCTTggAGCTAttggctttatatatcttgtggaaaggacga	Forward primer to amplify TF ORF barcodes from plasmid or gDNA, incorporates P5 sequence
TF_ORF_NGS_BC1_REV	CAAGCAGAAGACGGCATACGAGATTCGCCTTGGTGACTGGAGTTCAGACGTGTGCTCTTCCGATCTTAAAGCAGCGTATCCACATAGCGT	CAAGGCGA. Reverse primer to amplify TF ORF barcode from plasmid or gDNA, incorporates P7 sequence and sample barcode
TF_ORF_NGS_BC2_REV	CAAGCAGAAGACGGCATACGAGATATAGCGTCGTGACTGGAGTTCAGACGTGTGCTCTTCCGATCTTAAAGCAGCGTATCCACATAGCGT	GACGCTAT Reverse primer to amplify TF ORF barcode from plasmid or gDNA, incorporates P7 sequence and sample barcode
TF_ORF_NGS_BC3_REV	CAAGCAGAAGACGGCATACGAGATGAAGAAGTGTGACTGGAGTTCAGACGTGTGCTCTTCCGATCTTAAAGCAGCGTATCCACATAGCGT	ACTTCTTC. Reverse primer to amplify TF ORF barcode from plasmid or gDNA, incorporates P7 sequence and sample barcode
TF_ORF_NGS_BC4_REV	CAAGCAGAAGACGGCATACGAGATATTCTAGGGTGACTGGAGTTCAGACGTGTGCTCTTCCGATCTTAAAGCAGCGTATCCACATAGCGT	CCTAGAAT. Reverse primer to amplify TF ORF barcode from plasmid or gDNA, incorporates P7 sequence and sample barcode
TF_ORF_NGS_BC5_REV	CAAGCAGAAGACGGCATACGAGATCGTTACCAGTGACTGGAGTTCAGACGTGTGCTCTTCCGATCTTAAAGCAGCGTATCCACATAGCGT	TGGTAACG. Reverse primer to amplify TF ORF barcode from plasmid or gDNA, incorporates P7 sequence and sample barcode
TF_ORF_NGS_BC6_REV	CAAGCAGAAGACGGCATACGAGATGTCTGATGGTGACTGGAGTTCAGACGTGTGCTCTTCCGATCTTAAAGCAGCGTATCCACATAGCGT	CATCAGAC Reverse primer to amplify TF ORF barcode from plasmid or gDNA, incorporates P7 sequence and sample barcode
TF_ORF_NGS_BC7_REV	CAAGCAGAAGACGGCATACGAGATTTACGCACGTGACTGGAGTTCAGACGTGTGCTCTTCCGATCTTAAAGCAGCGTATCCACATAGCGT	GTGCGTAA Reverse primer to amplify TF ORF barcode from plasmid or gDNA, incorporates P7 sequence and sample barcode
TF_ORF_NGS_BC8_REV	CAAGCAGAAGACGGCATACGAGATTTGAATAGGTGACTGGAGTTCAGACGTGTGCTCTTCCGATCTTAAAGCAGCGTATCCACATAGCGT	CTATTCAA Reverse primer to amplify TF ORF barcode from plasmid or gDNA, incorporates P7 sequence and sample barcode

### Sheet: Antibody Reagent info
(Fig. 1A-B, Supplemental figs 1-2) DP TILs Proliferation screen
Antibody Target	Fluorophore	Clone	Vendor	Catalog no.
CD8	PerCP-Cy5.5	SK1	Biolegend	344710
CD103 (Integrin αE)	BV421	Ber-ACT8	Biolegend	350214
CD39	PE-Cy7	eBioA1 (A1)	Invitrogen	25-0399-42
CellTrace Violet			Invitrogen	C34557
(Fig. 1D) Bulk TIL proliferation validation (CD39, CD103, CD8)
Antibody Target	Fluorophore	Clone	Vendor	Catalog no.
CD8	PerCP-Cy5.5	SK1	Biolegend	344710
CD103 (Integrin αE)	BV421	Ber-ACT8	Biolegend	350214
CD39	PE-Cy7	eBioA1 (A1)	Invitrogen	25-0399-42
(Fig. 1D) Bulk TIL proliferation validation (CD8, TIGIT, LAG3, PD-1, IL7R)
Antibody Target	Fluorophore	Clone	Vendor	Catalog no.
CD8	PerCP-Cy5.5	SK1	Biolegend	344710
TIGIT (VSTM3)	PE-Cy7	A15153G	Biolegend	372714
CD223 (LAG-3)	PE	3DS223H	Invitrogen	12-2239-42
CD279 (PD-1)	FITC	A17188B	Biolegend	621612
CD127 (IL7R)	BV421	HIL-7R-M21	BD Horizon	562436
(Supplemental Fig. 3) Healthy, GFP, no activation, no IL-2 experiments
Antibody Target	Fluorophore	Clone	Vendor	Catalog no.
CellTrace Far Red			Invitrogen	C34564
CD8	PerCP-Cy5.5	SK1	Biolegend	344710
Nuclight Rapid Red Dye			Sartorius	4717
(Supplemental Fig. 4) RELB mRNA delivery experiment
Antibody Target	Fluorophore	Clone	Vendor	Catalog no.
CD8	PerCP-Cy5.5	SK1	Biolegend	344710
Nuclight Rapid Red Dye			Sartorius	4717
CD3	eF506	UCHT1	Invitrogen	69-0038-41
CD4	NovaFluor Blue 690	SK3	Invitrogen	H001T02B09-A
CD8	NovaFluor Blue 610-70S	OKT8	Invitrogen	H003T02B06-A
CCR7	PE	150503	BD Pharmigen	560765
4-1BB	SB436	4B4-1	Invitrogen	62-1379-42
LAG3	BV605	3DS223H	Invitrogen	406-2239-41
PD-1	BV711	J105	Invitrogen	407-2799-41
LIVE/DEAD Scarlet			Invitrogen	L34987
IL7R	APC-eF780	eBioRDR5	Invitrogen	47-1278-42
CD62L	FITC	DREG-56	Biolegend	304804
4-1BBL	PE-Cy7	5F4	Biolegend	311512
(Fig. 2A) Sorting for CD4, CD8, and DP TILs
Antibody Target	Fluorophore	Clone	Vendor	Catalog no.
CD8	PerCP-Cy5.5	SK1	Biolegend	344710
CD103 (Integrin αE)	BV421	Ber-ACT8	Biolegend	350214
CD39	PE-Cy7	eBioA1 (A1)	Invitrogen	25-0399-42
CD4	PE	RPA-T4	BD Pharmingen	555347
CD39	FITC	UCHT1	Invitrogen	11-0038-42
(Fig. 3, Supplemental Fig. 7) CAR-TIL rechallenge killing assay
Antibody Target	Fluorophore	Clone	Vendor	Catalog no.
Myc-Tag	PE	9B11	Cell Signaling Technology	3739S
CD8	PerCP-Cy5.5	SK1	Biolegend	344710
TIGIT (VSTM3)	PE-Cy7	A15153G	Biolegend	372714
CD223 (LAG-3)	PE	3DS223H	Invitrogen	12-2239-42
CD279 (PD-1)	FITC	A17188B	Biolegend	621612
CD127 (IL7R)	BV421	HIL-7R-M21	BD Horizon	562436
(Fig. 4) In vivo CAR-TIL MYC+ Sort
Antibody Target	Fluorophore	Clone	Vendor	Catalog no.
Myc-Tag	PE	9B11	Cell Signaling Technology	3739S
(Fig. 4) In vivo CAR-TIL Panel 1
Antibody Target	Fluorophore	RRID	Vendor	Catalog no.
Zombie NIR			Biolegend	423105
CD45	BUV395	AB_2744400
CD3	FITC	AB_314060
CD8	BV785	AB_2566202
CD4	BV510	AB_2715940
PD1	BV711	AB_2721555
HLAABC	PE	AB_314875
Mouse CD45	Pecy7	AB_2860726
(Fig. 4) In vivo CAR-TIL Panel 2
Antibody Target	Fluorophore	RRID	Vendor	Catalog no.	Unmixing single stained sample
Zombie NIR			Biolegend	423105	Heat killed PBMCs
CD3	BUV737	AB_2870081			PBMCs
CD4	BV510	AB_2715940			PBMCs
CD8	BUV395	AB_2722501			PBMCs
CD127	PEcy5	AB_10915554			PBMCs
CD25	PERCPcy5.5	AB_2125478			Beads
CD56	AF700	AB_2564099			PBMCs
gdTCR	BUV563	AB_2872945			Beads
CD27	BV650	AB_2562096			PBMCs
OX40	BUV496	AB_2874774			Beads
CD28	BUV805	AB_2872889			PBMCs
ICOS	BV480	AB_3674209			Beads
IFNg	PE	AB_2924583			Beads
Granzyme B	PECY7	AB_2728381			Beads
CD62L	APC-Fire 810	AB_2894453			PBMCs
CCR7	BV750	AB_2800945			PBMCs
CD45RA	APC	AB_314416			PBMCs
CD45RO	BV786	AB_2563819			PBMCs
CD38	BUV661	AB_2870242			Beads
CD39	PEDazzle 594	AB_2564319			Beads
TIM3	PAC blu	AB_2632854			Beads
TCF1	BV421	AB_2869822			Beads
TIGIT	BV605	AB_2632927			Beads
PD1	BV711	AB_2721555			Beads
BTLA	BUV615	AB_2875537			Beads
(Fig. 5) In vitro TIL+matched organoid killing assay
Antibody Target	Fluorophore	Clone	Vendor	Catalog no.
CD3	eF506	UCHT1	Invitrogen	69-0038-41
CD4	NovaFluor Blue 690	SK3	Invitrogen	H001T02B09-A
CD8	NovaFluor Blue 610-70S	OKT8	Invitrogen	H003T02B06-A
TIGIT	PE	MBSA43	Invitrogen	12-9500-41
4-1BB	SB436	4B4-1	Invitrogen	62-1379-42
LAG3	BV605	3DS223H	Invitrogen	406-2239-41
PD-1	BV711	J105	Invitrogen	407-2799-41
LIVE/DEAD Scarlet			Invitrogen	L34987
CD69	APC-eF780	FN50	Invitrogen	47-0699-42
EPCAM	FITC	9C4	Biolegend	324204
IFN-g	PE-Cy7	5F4	Biolegend	506518
Granzyme B	APC	GB11	Invitrogen	GRB05
